# The genomic landscapes of individual melanocytes from human skin

**DOI:** 10.1101/2020.03.01.971820

**Authors:** Jessica Tang, Eleanor Fewings, Darwin Chang, Hanlin Zeng, Shanshan Liu, Aparna Jorapur, Rachel L. Belote, Andrew S. McNeal, Iwei Yeh, Sarah T. Arron, Robert L. Judson-Torres, Boris C. Bastian, A. Hunter Shain

## Abstract

Every cell in the human body has a unique set of somatic mutations, yet it remains difficult to comprehensively genotype an individual cell. Here, we developed solutions to overcome this obstacle in the context of normal human skin, thus offering the first glimpse into the genomic landscapes of individual melanocytes from human skin. We comprehensively genotyped 133 melanocytes from 19 sites across 6 donors. As expected, sun-shielded melanocytes had fewer mutations than sun-exposed melanocytes. However, within sun-exposed sites, melanocytes on chronically sun-exposed skin (e.g. the face) displayed a lower mutation burden than melanocytes on intermittently sun-exposed skin (e.g. the back). Melanocytes located adjacent to a skin cancer had higher mutation burdens than melanocytes from donors without skin cancer, implying that the mutation burden of normal skin can be harnessed to measure cumulative sun damage and skin cancer risk. Moreover, melanocytes from healthy skin commonly harbor pathogenic mutations, likely explaining the origins of the melanomas that arise in the absence of a pre-existing nevus. Phylogenetic analyses identified groups of related melanocytes, suggesting that melanocytes spread throughout skin as fields of clonally related cells, invisible to the naked eye. Overall, our study offers an unprecedented view into the genomic landscapes of individual melanocytes, revealing key insights into the causes and origins of melanoma.
