## Supplemental Table 1 for "The genomic landscapes of individual melanocytes from human skin"

### Sheet: Single clones
Patient and Cell Information								DNA sequencing - UCSF500 Panel						DNA sequencing - Exome Panel						RNA sequencing
Donor	Anatomic Site	Tissue number	ID	Cell Identity	Engineered (yes or no)	Number of cells in clone	Related cells with common mutations	DNA-seq read count (millions)	Target Coverage	Duplicate Fraction	Mono-Allelic Dropout Fraction Excluding Deletions	Bi-Allelic Dropout Fraction Excluding Deletions	Fraction 20x coverage or greater	Exome-seq read count (millions)	Target Coverage	Duplicate Fraction	Mono-Allelic Dropout Fraction Excluding Deletions	Bi-Allelic Dropout Fraction Excluding Deletions	Fraction 20x coverage or greater	RNA-Seq read count (millions)	Duplicate Fraction	Transcripts with 0 reads	Transcripts with 1-100 reads	Transcripts with 101-1000 reads	Transcripts with > 1000 reads
D04 Female 77-year old	Foot sole	1	D04_LAC01	melanocyte	no	3														8.78975	0.10463	46478	6816	4111	415
			D04_LAC02	melanocyte	no	3														15.3064	0.14829	43885	7877	5301	757
			D04_LAC03	fibroblast	no	100														11.8615	0.140564	41210	11415	4550	645
			D04_LAC05	melanocyte	no	700		20.7781	521.759	0.126277	0.002	0	0.980438	67.2312	74.2969	0.095428	0.0157	0.0052	0.799633	11.335	0.053281	38922	12533	5671	694
			D04_LAC06	fibroblast	yes	500														13.7415	0.173828	40081	12117	5015	607
	Left Shin	1	D04_LSN01	melanocyte	no	75	D04_LSN01, D04_LSN03	28.3585	655.393	0.163793	0.0068	0.0032	0.965648	67.5814	72.2214	0.103912	0.0446	0.022	0.716947	13.1056	0.034963	41610	8643	6593	974
			D04_LSN02	melanocyte	no	38		25.4203	576.031	0.157273	0.012	0.0028	0.95015	71.4891	56.3016	0.316246	0.055	0.0303	0.673696	14.7358	0.039701	40300	9585	6747	1188
			D04_LSN03	melanocyte	no	150	D04_LSN01, D04_LSN03	27.9001	75.0017	0.089902	0.00039	0.00039	0.983721	68.0099	75.0017	0.089902	0.018	0.007	0.810499	16.6888	0.023465	37785	12628	6343	1064
			D04_LSN04	melanocyte	yes	600		24.6098	612.91	0.146957	0.0028	0.0008	0.979076	165.75	138.581	0.2988	0.0101	0.00283	0.878936	28.4051	0.104499	37832	11134	6786	2068
			D04_LSN05	melanocyte	yes	40		21.4145	554.458	0.123693	0.0069	0.0012	0.972614	53.126	47.6999	0.247156	0.041	0.017	0.699357	16.7321	0.049483	38797	10641	7103	1279
			D04_LSN06	melanocyte	yes	13		17.8408	457.633	0.111504	0.0068	0.0036	0.966656							17.5323	0.063356	39687	9879	6919	1335
			D04_LSN07	melanocyte	yes	750		21.4037	567.73	0.114951	0.002	0	0.984067							15.4277	0.055607	40124	10629	5903	1164
			D04_LSN08	melanocyte	yes	10		31.154	747.977	0.154014	0.004	0	0.975324							15.8909	0.039156	40702	8851	7121	1146
	Left Shoulder	1	D04_LSR01	melanocyte	no	200		17.1189	502.626	0.081983	0.0032	0.0004	0.976503	72.8371	80.8865	0.065539	0.0188	0.00623	0.782977	8.64524	0.331351	44699	12169	787	165
			D04_LSR02	melanocyte	no	9		9.75235	348.835	0.064198	0.1899	0.028	0.868781	64.0893	70.3241	0.071811	0.284	0.0661	0.635533	1.31029	0.08706	49604	7870	333	13
			D04_LSR03	melanocyte	no	18		27.205	772.93	0.138933	0.002	0.0004	0.980381	97.2491	106.31	0.083084	0.0202	0.00566	0.829314	9.86944	0.364951	44950	11842	889	139
			D04_LSR04	melanocyte	no	9		21.8828	370.511	0.081031	0.0072	0.0012	0.963921	97.6703	102.576	0.109168	0.0371	0.0592	0.831984	12.612	0.180679	43142	10934	3500	244
			D04_LSR05	melanocyte	no	300		22.5321	368.844	0.083068	0.002	0	0.97259	97.0998	101.148	0.112333	0.0115	0.00335	0.836065	9.48703	0.147841	41318	13804	2561	137
			D04_LSR06	melanocyte	no	50		12.911	454.773	0.0841	0.0013	0.0004	0.973443	76.7757	83.586	0.084648	0.0308	0.00519	0.83107	26.6775	0.192862	39955	10535	6386	944
			D04_LSR09	melanocyte	no	100		18.6716	313.001	0.068718	0.0032	0	0.967305	59.5456	79.1479	0.090613	0.0162	0.00349	0.793076	12.7462	0.153771	41316	13016	3246	242
	Right Buttock	1	D04_RBT02	melanocyte	no	150		10.0858	354.063	0.081567	0.0061	0.002	0.960201	60.6505	62.9	0.077636	0.0263145	0.0113022	0.75	16.7177	0.228233	40512	12820	4102	386
			D04_RBT06	melanocyte	no	250		20.3994	352.409	0.097251	0.0113	0	0.984498	143.323	156.398	0.083379	0.0036	0.000425	0.917425	10.8437	0.341113	42472	13270	1802	276
			D04_RBT12	melanocyte	no	75		19.9196	631.418	0.121926	0.0004	0	0.984115	51.4176	58.6963	0.057271	0.0145	0.00323	0.79356	17.8465	0.292334	39326	12805	5179	510
			D04_RBT20	melanocyte	no	400		20.4843	356.864	0.077833	0	0	0.985101	56.3561	59.9689	0.148146	0.008	0.00191	0.846398	9.49033	0.284633	43317	13073	1251	179
	Right Shin	1	D04_RSN01	fibroblast	no	300														6.10181	0.324481	47317	10421	659	143
D05 Male Newborn	Foreskin	1	D05_FSK01	melanocyte	no	30														12.6295	0.068173	41186	10100	5754	780
			D05_FSK02	melanocyte	no	100														12.5077	0.089113	41509	9857	5638	816
			D05_FSK03	melanocyte	no	50														10.4748	0.082581	44071	7896	5225	628
			D05_FSK04	melanocyte	no	18														1.93008	0.133543	48010	9086	707	17
			D05_FSK05	melanocyte	no	70														13.8602	0.102659	40675	11302	4966	877
			D05_FSK06	melanocyte	no	200														12.7631	0.115565	40690	12001	4670	459
			D05_FSK07	melanocyte	no	100														9.30438	0.093315	41476	11958	3941	445
D06 Male 64-year old	Back (adjacent to a basal cell carcinoma)	1	D06_BCC01	melanocyte	no	450		11.3676	354.288	0.042873	0.0025	0.0029	0.975354	84.6198	91.7524	0.077567	0.0087	0.0033	0.841662	28.09	0.470213	42728	13323	2104	385
			D06_BCC02	melanocyte	no	70		13.9144	425.669	0.056665	0.0041	0.0004	0.971208							18.7513	0.374991	43614	12866	1727	333
			D06_BCC03	melanocyte	no	320		13.1969	393.019	0.05094	0.0013	0.0004	0.973832	94.1266	39.3129	0.708721	0.0358	0.0142	0.667186	12.7553	0.392678	44978	12021	1281	260
			D06_BCC04	melanocyte	no	800		8.65243	268.078	0.043061	0.0079	0.0033	0.947285	71.4616	76.2958	0.073969	0.0201	0.0086	0.745965	12.4724	0.403979	44737	12345	1219	239
			D06_BCC05	melanocyte	no	29		14.7689	430.085	0.115037	0.0017	0.0008	0.970631	111.083	118.634	0.085602	0.011	0.0032	0.842276	12.166	0.339623	45931	11037	1284	288
			D06_BCC06	fibroblast	no	10														9.66775	0.314691	45191	12099	1010	240
			D06_BCC07	melanocyte	no	28		14.9429	443.565	0.102372	0.0079	0.0017	0.961991							6.69362	0.242491	47685	9635	1087	133
			D06_BCC08	melanocyte	no	52		20.157	574.656	0.146605	0.0008	0.0004	0.98032							4.25612	0.208543	47032	10873	540	95
			D06_BCC09	melanocyte	no	37		17.5934	511.645	0.133213	0.0054	0.0013	0.96166	89.8575	93.6182	0.10322	0.0229	0.0112	0.790816	2.33593	0.210421	48839	9254	382	65
			D06_BCC10	melanocyte	no	7		13.0419	376.581	0.105631	0.0284	0.0013	0.932837							3.05726	0.182607	48991	9121	374	54
			D06_BCC11	melanocyte	no	24		13.2782	392.065	0.104981	0.0075	0.0013	0.957537							4.2335	0.341034	47214	10891	364	71
			D06_BCC12	fibroblast	no	7														3.56114	0.256575	47826	10163	453	98
			D06_BCC13	keratinocyte	no	1000														6.87056	0.272904	46516	11135	750	139
			D06_BCC14	keratinocyte	no	132														5.3406	0.26555	47235	10563	631	111
			D06_BCC15	melanocyte	no	200		28.857	989.762	0.497108	0.0338	0.059	0.869005							4.58904	0.270671	46912	10917	611	100
			D06_BCC16	melanocyte	no	140		33.3654	1021.08	0.523777	0.0385	0.0573	0.869562							5.71857	0.306349	46661	11074	698	107
			D06_BCC17	melanocyte	no	360		35.6887	1005.47	0.535789	0.0351	0.0669	0.863505							7.19165	0.310814	46200	11324	838	178
			D06_BCC18	melanocyte	no	99		22.4137	704.018	0.48898	0.0418	0.0853	0.833759							5.6871	0.278245	46921	10767	723	129
	Back (adjacent to a melanoma in situ)	1	D06_MIS01	melanocyte	no	1000		7.62662	233.808	0.036618	0.005	0.0004	0.960775							10.4274	0.362415	45439	11644	1208	249
			D06_MIS02	melanocyte	no	500		7.13641	220.398	0.041672	0.0073	0.0042	0.946994							11.3556	0.367237	44704	12358	1230	248
			D06_MIS03	melanocyte	no	300		12.3925	358.172	0.10199	0.005	0.0004	0.956003	67.1874	68.9	0.093439	0.0294	0.0122	0.71	2.29051	0.223702	48416	9709	351	64
			D06_MIS04	melanocyte	no	63		7.20289	229.609	0.0408	0.0113	0.0054	0.949211	69.0013	75.9794	0.086635	0.0202	0.0087	0.791215	8.57898	0.307089	46261	10926	1132	221
			D06_MIS05	melanocyte	no	12		10.0635	308.641	0.046678	0.0167	0.0046	0.951579							17.4258	0.447805	45679	10718	1835	308
			D06_MIS06	melanocyte	no	600	D06_MIS06, D06_MIS11	18.6131	515.768	0.142657	0.0017	0	0.973975	84.2939	85.2	0.112612	0.0165	0.0065	0.77	3.16424	0.308178	48504	9577	387	72
			D06_MIS07	melanocyte	no	240		13.7494	397.809	0.108341	0.0042	0.0004	0.964794	66.28	61.17	0.3	0.0255	0.0089	0.737	3.0093	0.263846	48004	10055	402	79
			D06_MIS08	melanocyte	no	50		34.5497	906.328	0.175917	0.0004	0	0.984399	99.1177	101.669	0.112637	0.0138	0.005	0.830804	15.5449	0.335854	44228	12310	1651	351
			D06_MIS09	melanocyte	no	15		28.4243	745.312	0.167986	0.0159	0.0013	0.972982							9.84483	0.347729	45336	11970	991	243
			D06_MIS10	melanocyte	no	26	D06_MIS10, D06_MIS12	24.3121	677.101	0.141543	0.005	0.0008	0.974176	118.665	126.091	0.120821	0.0183	0.0064	0.839794	8.97054	0.33739	45202	12270	865	203
			D06_MIS11	melanocyte	no	1000	D06_MIS06, D06_MIS11	15.8325	460.354	0.113284	0.0004	0	0.984686	79.3819	87.982	0.091068	0.0053	0.0013	0.866041	5.18116	0.34096	47270	10665	492	113
			D06_MIS12	melanocyte	no	34	D06_MIS10, D06_MIS12	14.7243	425.739	0.123096	0.0096	0.0013	0.963096	79.1264	79.6	0.103695	0.0268	0.0116	0.76	3.93438	0.249629	47374	10513	542	111
			D06_MIS13	keratinocyte	no	16														4.97604	0.263215	48112	9869	482	77
			D06_MIS14	keratinocyte	no	43														6.59861	0.244831	48281	9205	940	114
			D06_MIS15	keratinocyte	no	30														6.93281	0.278842	50662	6770	1006	102
			D06_MIS16	keratinocyte	no	22														8.5066	0.35563	47183	10643	566	148
			D06_MIS17	keratinocyte	no	68														4.24116	0.248705	47440	10585	455	60
			D06_MIS18	keratinocyte	no	14														12.1585	0.264464	50991	4270	3087	192
			D06_MIS21	melanocyte	no	500														11.8198	0.360736	45683	11554	1067	236
			D06_MIS22	melanocyte	no	210		23.0241	732.335	0.483065	0.0385	0.0979	0.823542							6.88872	0.324402	46975	10657	733	175
			D06_MIS23	melanocyte	no	2000		23.3634	748.739	0.482911	0.0364	0.0874	0.836272							5.56466	0.338693	47452	10428	556	104
			D06_MIS27	keratinocyte	no	25														18.4095	0.353229	48697	6100	3405	338
D07 Male 85-year old	Foot sole	1	D07_LAC03	melanocyte	no	1000	D07_LAC03, D07_LAC04	8.43953	192.524	0.562633	0.0555	0.1357	0.739085	201.84	102.02	0.527512	0.0314	0.0164	0.771973	10.312	0.421762	46336	11359	728	117
			D07_LAC04	melanocyte	no	89	D07_LAC03, D07_LAC04	9.94641	198.907	0.608213	0.054	0.1498	0.728954	121.773	58.1875	0.545856	0.0633	0.044	0.645835	8.34194	0.317978	46704	10874	821	141
			D07_LAC05	melanocyte	no	16		92.1174	1669.18	0.606032	0.0288	0.0367	0.886285	41.6777	38.9441	0.145443	0.0371	0.0417	0.633164	5.02513	0.307581	47521	10362	587	70
	Left Back	1	D07_LBK01	melanocyte	no	197		10.5296	227.2	0.574826	0.0524	0.1425	0.745903							10.6611	0.335487	46055	11402	895	188
		2	D07_LBK02	melanocyte	no	1000		10.2578	217.84	0.59155	0.0482	0.1425	0.746386	116.654	45.7733	0.686595	0.0712	0.0417	0.612406	9.02748	0.316214	46334	11336	739	131
			D07_LBK03	melanocyte	no	1200		147.597	3093.32	0.584276	0.0246	0.0461	0.884703							1.28953	0.17	49165	9132	225	18
			D07_LBK04	melanocyte	no	184		100.175	2017.45	0.597449	0.0351	0.0534	0.869057	106.538	93.878	0.2606	0.0325	0.0196	0.7565	6.84435	0.294071	47208	10242	976	114
	Right Back	1	D07_RBK01	melanocyte	no	250		17.3768	208.969	0.808241	0.0366	0.04	0.846006							1.51033	0.208133	50380	7894	242	24
			D07_RBK02	melanocyte	no	116		22.7752	250.718	0.821033	0.0362	0.0393	0.860899	55.577	52.818	0.341	0.0021	0.0008	0.8506	1.48829	0.195429	50734	7594	194	18
			D07_RBK03	melanocyte	no	141		18.228	193.022	0.818136	0.0558	0.101	0.772289							1.18504	0.179176	50669	7602	254	15
	Right Face	1	D07_RFE03	melanocyte	no	71		31.02	339.76	0.66	0.0005	0.0016	0.962							3.14	0.29	48854	9222	398	66
			D07_RFE04	melanocyte	no	2000		25.95	298.47	0.66	0.0042	0.001	0.955							2.519	0.337	49264	8976	264	36
			D07_RFE05	melanocyte	no	247		39.113	419.95	0.66	0.001	0.0016	0.9639							3.0799	0.306	48664	9430	380	66
			D07_RFE06	melanocyte	no	118														3.174	0.308	48695	9386	384	75
			D07_RFE07	melanocyte	no	800		27.954	302.401	0.667	0	0	0.964							2.969	0.2849	48172	9950	352	66
			D07_RFE08	melanocyte	no	203		20.309	431.668	0.5254	0.0068	0.0037	0.943							3.097	0.2817	48487	9548	431	74
			D07_RFE09	melanocyte	no	430		19.121	397.4	0.552	0.0136	0.0042	0.9296							1.655	0.277	49183	9149	191	17
D10 Male 77-year old	Left Thigh	1	D10_LTH01	melanocyte	no	400		12.7527	94.3201	0.094025	0.0084	0.0018	0.767254							16.8912	0.475597	47857	9788	648	247
			D10_LTH02	melanocyte	no	68		7.33784	53.6269	0.075289	0.0923	0.006	0.684085							10.2722	0.395589	48818	9036	497	189
	Right Back	1	D10_RBK01	melanocyte	no	600		17.1848	238.378	0.776467	0.0024	0	0.838413							2.31722	0.247	49763	8433	299	45
			D10_RBK02	melanocyte	no	430		23.7426	280.524	0.810043	0.0005	0	0.839692							2.26093	0.216698	49367	8734	381	58
			D10_RBK03	melanocyte	no	225		24.4388	282.937	0.811178	0.0006	0	0.851145							2.54689	0.244224	49511	8653	328	48
			D10_RBK04	melanocyte	no	171		12.124	254.749	0.660143	0.0012	0	0.848546							1.54646	0.191485	50422	7862	234	22
			D10_RBK05	melanocyte	no	48		7.47376	58.3826	0.096125	0.015	0.003	0.732034							15.4208	0.423	46729	10780	745	286
			D10_RBK06	melanocyte	no	50		7.56699	61.674	0.096176	0.0144	0.0012	0.742437							15.5931	0.426	48697	8709	844	290
			D10_RBK07	melanocyte	no	41	D10_RBK07, D10_RBK08	12.7195	97.306	0.096711	0.0108	0.0006	0.791221							20.8426	0.453302	48411	8729	1069	331
			D10_RBK08	melanocyte	no	28	D10_RBK07, D10_RBK08	12.3453	93.2067	0.095408	0.0096	0.0006	0.782926							30.409	0.492486	47137	9623	1333	447
D12 Female 63-year old	Forehead	1	D12_FHD01	melanocyte	no	86		13.1655	365.012	0.241919	0	0	0.962721							3.63	0.19	47955	9868	607	110
			D12_FHD02	melanocyte	no	500		9.31015	267.556	0.231507	0	0	0.962311							4.2	0.2	47606	9968	802	164
			D12_FHD03	melanocyte	no	288														2.341	0.267	49465	8665	357	53
			D12_FHD04	melanocyte	no	800		24.962	267.453	0.671	0	0	0.95							2.0779	0.255	49409	8802	279	50
	Left Back	1	D12_LBK01	melanocyte	no	302		9.17335	270.353	0.224291	0	0	0.970008							4.18	0.26	47299	10490	613	138
			D12_LBK02	melanocyte	no	110		14.356	424.134	0.211821	0	0	0.977969							4.28	0.24	46706	11017	655	162
			D12_LBK03	melanocyte	no	1200		12.0631	360.355	0.207159	0	0	0.9728							2.93	0.23	47893	10068	481	98
			D12_LBK04	melanocyte	no	1500		15.499	452.134	0.22867	0	0	0.97088							4.25	0.26	47271	10509	613	147
	Left Shin	1	D12_LSN01	melanocyte	no	111		20.957	558.61	0.4723	0	0	0.977							4.47466	0.347493	48508	9407	511	114
			D12_LSN02	melanocyte	no	75		31.772	761.776	0.5145	0	0	0.9809							4.07364	0.336735	48428	9554	457	101
			D12_LSN04	melanocyte	no	117		22.8277	595.266	0.47694	0	0	0.9762							4.08088	0.317782	48591	9297	544	108
		2	D12_LSN03	melanocyte	no	500		20.3257	550.127	0.4764	0	0	0.9786							3.31703	0.294194	48306	9695	451	88
	Left Shoulder	1	D12_LSR01	melanocyte	no	254		26.062	639.582	0.512	0	0	0.9782							2.96093	0.326397	49477	8636	358	69
			D12_LSR02	melanocyte	no	216		25.6948	672.721	0.48	0	0	0.979							4.16098	0.326657	48865	9122	460	93
			D12_LSR03	melanocyte	no	600		21.235	549.48	0.4894	0	0	0.9782							3.15422	0.312428	49059	9042	369	70
			D12_LSR04	melanocyte	no	210		26.652	637.214	0.508	0	0	0.9793							3.13	0.3	48059	10010	403	68
			D12_LSR05	melanocyte	no	188		11.7476	346.453	0.233656	0	0	0.97192							6.14	0.28	47072	10500	752	216
	Left Thigh	1	D12_LTH01	melanocyte	no	25		10.1646	311.673	0.216107	0	0	0.97301	111.734	109.05	0.366	0.0165	5e-05	0.936	3.38	0.23	47510	10359	545	126
			D12_LTH02	melanocyte	no	49		9.43486	291.355	0.206278	0	0	0.968067							6.53	0.25	46641	10802	891	206
	Right Back	1	D12_RBK01	melanocyte	no	394		15.1964	458.963	0.217239	0	0	0.975953	187.46	174.755	0.377	0.0264	3e-05	0.949	4.17	0.23	47288	10372	720	160
			D12_RBK02	melanocyte	no	113		10.6054	306.378	0.243907	0	0	0.961733	124.348	111.14	0.376	0.0051	0.0006	0.895	4.27	0.25	47922	9757	683	178
			D12_RBK03	melanocyte	no	384		10.1211	304.448	0.218976	0	0	0.9656	114.584	106.846	0.3681	0.0186	0.00028	0.903	4.97	0.25	48128	9441	783	188
			D12_RBK04	melanocyte	no	436		12.7177	373.899	0.231304	0	0	0.970655							3.49	0.23	48193	9636	580	131
	Right Shin	1	D12_RSN01	melanocyte	no	208		9.43942	59.8037	0.084684	0	0	0.747226							34.03	0.483	47266	9769	1033	472
			D12_RSN02	melanocyte	no	180		7.77578	56.9839	0.086395	0	0	0.72249							8.68	0.385	49527	8263	545	205
			D12_RSN03	melanocyte	no	234		7.37369	53.4382	0.092439	0	0	0.712527							8.63992	0.370279	48372	9362	601	205
			D12_RSN04	melanocyte	no	450		8.67096	65.4443	0.088543	0	0	0.729258							8.75755	0.34728	48066	9622	644	208
	Right Shoulder	1	D12_RSR01	melanocyte	no	194		28.5955	638.888	0.5465	0	0	0.9799							3.93	0.3	47982	9932	532	94
			D12_RSR02	melanocyte	no	336		22.531	482.699	0.567	0	0	0.9744							4.5	0.31	48290	9520	609	121
			D12_RSR03	melanocyte	no	1000		20.939	502.107	0.5259	0	0	0.9737							5.17	0.35	47933	9879	597	131
			D12_RSR04	melanocyte	no	250		22.898	533.763	0.53488	0	0	0.9755							3.92	0.33	48420	9562	462	96
D13 Male 74-year old	Scalp (adjacent to a basal cell carcinoma)	1	D13_BCC01	melanocyte	no	346		13.15	487.238	0.380972	0.0004	0	0.975211	92.104	92.468	0.266	0.0015	0.04	0.9176	5.84	0.33	47320	10318	751	151
			D13_BCC02	melanocyte	no	254		17.5519	529.663	0.488688	0.0004	0	0.979724	98.5567	100.737	0.266	0.0012	0.0006	0.924	1.35	0.19	49378	8893	241	28
			D13_BCC03	melanocyte	no	152		25.9606	664.912	0.565083	0.0012	0	0.979099							5.29	0.3	47113	10569	717	141
			D13_BCC06	melanocyte	no	5		65.27	634.08	0.6646	0.0028	0.0012	0.9715							2.33556	0.2467	48941	9206	353	40
			D13_BCC07	melanocyte	no	20		23.502	533.048	0.5544	0.0037	0	0.97							2.643	0.253	48600	9519	375	46
	Back (adjacent to a melanoma in situ)	1	D13_MIS01	melanocyte	no	129	D13_MIS01, D13_MIS11	34.2813	648.898	0.5989	0.0008	0	0.9809							4.67	0.3177	48441	9344	644	111
			D13_MIS02	melanocyte	no	74		39.198	777.302	0.5794	0.0004	0	0.9839							4.74883	0.32887	48061	9685	696	98
			D13_MIS03	melanocyte	no	56	D13_MIS03, D13_MIS05, D13_MIS26	45.395	923.465	0.5523	0	0	0.984							5.28	0.284	48426	9367	641	106
			D13_MIS04	melanocyte	no	1200		14.83	312.419	0.57731	0.0004	0	0.9767							4.301	0.2949	48167	9665	609	99
			D13_MIS05	melanocyte	no	83	D13_MIS03, D13_MIS05, D13_MIS26	22.0289	636.5	0.50417	0.0016	0	0.974663							3.14	0.22	47967	9957	532	84
			D13_MIS07	melanocyte	no	46		18.7768	604.916	0.453775	0.0016	0	0.974869	101.455	92.774	0.32	0.0056	0.001	0.89	6.66	0.34	47181	10447	754	158
			D13_MIS08	melanocyte	no	230		34.9586	790.756	0.609783	0.0004	0	0.983847	124.959	122.589	0.3208	0.0014	0.0003	0.94595	5.43	0.3	47177	10610	621	132
			D13_MIS09	melanocyte	no	76		3.45052	130.077	0.374323	0.0037	0.002	0.949362							6.84	0.34	47676	9918	788	158
			D13_MIS10	melanocyte	no	600	D13_MIS10, D13_MIS27	18.934	486.869	0.560037	0.0008	0	0.974609							5.84	0.33	47522	10201	673	144
			D13_MIS11	melanocyte	no	200	D13_MIS01, D13_MIS11	19.7357	519.555	0.556835	0	0	0.979353							5.25	0.33	47563	10264	593	120
			D13_MIS12	melanocyte	no	800		20.9904	505.751	0.553323	0.0004	0	0.976053							5.21	0.35	47513	10373	544	110
			D13_MIS26	melanocyte	no	65	D13_MIS03, D13_MIS05, D13_MIS26	21.989	572.71	0.4798	0.0016	0	0.975							2.6824	0.2725	49180	8875	425	60
			D13_MIS27	melanocyte	no	21	D13_MIS10, D13_MIS27	29.716	722.02	0.497	0.0004	0	0.981							2.69797	0.2807	49411	8659	406	64
			D13_MIS29	melanocyte	no	23		27.219	612.779	0.51783	0.0085	0.0004	0.97227							2.669	0.2865	48413	9743	336	48
	Ear	1	D13_MIS13	melanocyte	no	2500		27.4443	754.928	0.535255	0	0	0.979955							1.8	0.21	49587	8647	263	43
			D13_MIS14	melanocyte	no	3000		13.3902	496.66	0.386767	0.0016	0	0.973299							3.95	0.27	47429	10606	423	82
			D13_MIS15	melanocyte	no	1500		30.2434	817.543	0.475083	0	0	0.981994							2.1	0.209	48543	9679	272	46
			D13_MIS16	melanocyte	no	1800		19.7132	594.943	0.40823	0.002	0	0.973099							4.47	0.28	47133	10786	512	109
			D13_MIS17	melanocyte	no	1400	D13_MIS17, D13_MIS19, D13_MIS20, D13_MIS21	15.0659	522.079	0.371796	0.0008	0.0004	0.971877	64.424	66.041	0.259	0.0209	0.0014	0.8025	2.99	0.27	47882	10234	354	70
		2	D13_MIS18	melanocyte	no	1200		6.93882	294.757	0.225756	0.0061	0.0008	0.959755							2.28	0.29	49053	9207	237	43
			D13_MIS19	melanocyte	no	250	D13_MIS17, D13_MIS19, D13_MIS20, D13_MIS21	14.1897	526.498	0.31697	0.0012	0	0.975362	71.96	73.23	0.2558	0.0155	0.0006	0.8681	3.45	0.28	47918	10189	354	79
			D13_MIS20	melanocyte	no	1000	D13_MIS17, D13_MIS19, D13_MIS20, D13_MIS21	11.4472	401.68	0.360923	0.0012	0	0.971539	75.832	74.3766	0.295986	0.0154	0.0008	0.8676	3.3	0.27	48137	9946	380	77
			D13_MIS21	melanocyte	no	109	D13_MIS17, D13_MIS19, D13_MIS20, D13_MIS21	18.156	593.67	0.38974	0.0008	0.0004	0.973182	91.029	87.05	0.2845	0.0178	0.0011	0.86655	4.88	0.29	46899	10953	582	106
			D13_MIS22	melanocyte	no	1200		10.234	380.318	0.315752	0.0012	0	0.973324							3.5	0.26	47319	10741	403	77

### Sheet: Bulk
Patient and Cell Information			DNA sequencing				Exome sequencing
Donor	Bulk tissue description	ID	DNA-seq read count (millions)	Targeted Coverage	Duplicate Fraction	Fraction 20x coverage or greater	Exome-seq read count (millions)	Exome Coverage	Duplicate Percent	Fraction 20x coverage or greater
D04 Female 77-year old	Mixture of keratinocytes and fibroblasts from many unrelated anatomic sites	D04_Bulk_normal	28.21	691.89	0.153357	0.989594	84.06	94.0284	0.091252	0.944864
D06 Male 64-year old	Mixture of melanocytes from same back tissue	D06_Bulk_Melanocytes	142.31	2190.94	0.730557	0.992194	50.48	57.3924	0.155503	0.907487
	Mixture of keratinocytes from same back tissue	D06_Bulk_Keratinocytes	21	662.715	0.093853	0.988624	98.74	107.104	0.068003	0.964782
D07 Male 85-year old	Melanocytes from separate, unrelated thigh tissue of donor	D07_Bulk_normal	17	396.701	0.592288	0.978442	184.88	54.2136	0.769813	0.902131
D10 Male 77-year old	Melanocytes from separate, unrelated thigh tissue of donor	D10_Bulk_normal	13.81	238.395	0.718108	0.854502	21.42	24.3988	0.202625	0.601301
D12 Female 63-year old	Melanocytes from separate, unrelated thigh tissue of donor	D12_Bulk_normal	7.2	47.5693	0.09955	0.703487	155.49	117.095	0.489783	0.959012
D13 Male 74-year old	FFPE tissue of normal cells surrounding melanoma in situ	D13_Bulk_normal	31.43	876.327	0.482445	0.982886	48.06	50.5647	0.298764	0.863395
	FFPE tissue of melanoma in situ	D13_MIS_Back_Bulk	36.05	1011.29	0.477254	0.983314
